# Molecular architecture of the developing mouse brain

**DOI:** 10.1101/2020.07.02.184051

**Authors:** Gioele La Manno, Kimberly Siletti, Alessandro Furlan, Daniel Gyllborg, Elin Vinsland, Christoffer Mattsson Langseth, Irina Khven, Anna Johnsson, Mats Nilsson, Peter Lönnerberg, Sten Linnarsson

**Author notes:** Equal contribution (Gioele La Manno, Kimberly Siletti). Correspondence to: G.L. ( / @GioeleLaManno / gioelelamanno.com) S.L. ( / @slinnarsson / linnarssonlab.org).

## Abstract

The mammalian brain develops through a complex interplay of spatial cues generated by diffusible morphogens, cell-cell interactions, and intrinsic genetic programs that result in the generation of likely more than a thousand distinct cell types. Therefore, a complete understanding of mammalian brain development requires systematic mapping of cell states covering the entire relevant spatiotemporal range. Here we report a comprehensive single-cell transcriptome atlas of mouse brain development spanning from gastrulation to birth. We identified almost a thousand distinct cellular states, including the initial emergence of the neuroepithelium, a rich set of region-specific secondary organizers and a complete developmental program for the functional elements of the brain and its enclosing membranes. We used the atlas to directly test the hypothesis that human glioblastoma reflects a return to a developmental cell state. In agreement, most aneuploid tumor cells matched embryonic rather than adult types, while karyotypically normal cells predominantly matched adult immune cell types.
