## Supplementary material for "Molecular architecture of the developing mouse brain": Table S1

### Sheet: Sheet1
SampleID	Tissue	Age	Date_Captured	Num_Pooled_Animals	Target_Num_Cells	Cell_Conc	DonorID	Plug_Date	PCR_Cycles	cDNA_Lib_Ok	ngperul_cDNA	Species	Strain	ChipID	Replicate	Batch	DBId	SampleName	Sample_Index	Comments
10X08_1	Head	e8.5	2016-08-12	5	3500	500	Batch01-1	2016-08-03	12	Y	4,0	Mm	CD-1	10X08	0	0	22	G1	SI-3A-A2	No desity graduebt, At inspection the stage seemed a bit more advanced than E8.5;
10X10_2	Midbrain	e12.5	2016-08-16	4	3500	500	Batch01-3	2016-08-03	12	Y	1,5	Mm	CD-1	10X10	0	0	27	G5	SI-3A-F1	Meningis not removed.
10X10_3	ForebrainDorsal	e12.5	2016-08-16	4	3500	500	Batch01-3	2016-08-03	12	Y	1,6	Mm	CD-1	10X10	0	0	28	G6	SI-3A-B2	Meningis not removed.
10X12_2	Midbrain	e13.5	2016-08-17	4	3500	500	Batch01-4	2016-08-03	12	Y	1,9	Mm	CD-1	10X12	0	1	34	G8	SI-3A-G1	Meningis not removed. Possible accidental overloading of the chip.
10X12_3	ForebrainDorsal	e13.5	2016-08-17	4	3500	500	Batch01-4	2016-08-03	12	Y	1,9	Mm	CD-1	10X12	0	1	35	G9	SI-3A-C2	Meningis not removed.
10X12_4	ForebrainVentral	e13.5	2016-08-17	4	3500	500	Batch01-4	2016-08-03	12	Y	2,0	Mm	CD-1	10X12	0	0	36	G10	SI-3A-D2	Meningis not removed.
10X13_4	ForebrainDorsal	e14.5	2016-08-18	4	3500	500	Batch01-5	2016-08-03	12	Y	1,7	Mm	CD-1	10X13	0	2	39	G13	SI-3A-F2	Meningis not removed.
10X13_5	ForebrainVentral	e14.5	2016-08-18	4	3500	500	Batch01-5	2016-08-03	12	Y	1,4	Mm	CD-1	10X13	0	1	40	G14	SI-3A-G2	Meningis not removed. Possible accidental underloading of the chip.
10X14_2	Hindbrain	e13.5	2016-08-25	4	3500	500	Batch02-1 (A)	2016-08-11	13	Y	6,6	Mm	CD-1	10X14	0	0	41	G35	SI-3A-E10	Emulsion did not look not perfectly uniform.
10X14_3	Midbrain	e13.5	2016-08-25	4	3500	500	Batch02-1 (A)	2016-08-11	13	Y	4,4	Mm	CD-1	10X14	0	2	42	G15	SI-3A-A6	Emulsion did not look not perfectly uniform.
10X14_4	ForebrainDorsal	e13.5	2016-08-25	4	3500	500	Batch02-1 (A)	2016-08-11	13	Y	4,6	Mm	CD-1	10X14	0	3	43	G23	SI-3A-A9	Emulsion showing some coalescence.
10X15_2	MidbrainDorsal	e14.5	2016-08-26	4	3500	500	Batch02-2 (A)	2016-08-11	13	Y	3,0	Mm	CD-1	10X15	0	3	45	G64	SI-3A-D4	Desnity gradient was performed and eliminated putative redblood cells.
10X15_3	MidbrainVentral	e14.5	2016-08-26	4	3500	500	Batch02-2 (A)	2016-08-11	13	Y	3,8	Mm	CD-1	10X15	1	3	46	G38	SI-3A-B1	Desnity gradient was performed and eliminated putative redblood cells. Cell suspension had less cells than the other processed in parallel.
10X15_4	ForebrainDorsal	e14.5	2016-08-26	4	3500	500	Batch02-2 (A)	2016-08-11	13	Y	3,8	Mm	CD-1	10X15	0	4	47	G24	SI-3A-B9	Desnity gradient was performed and eliminated putative redblood cells.
10X15_5	ForebrainVentral	e14.5	2016-08-26	4	3500	500	Batch02-2 (A)	2016-08-11	13	Y	3,6	Mm	CD-1	10X15	0	2	48	G39	SI-3A-C1	Desnity gradient was performed and eliminated putative redblood cells.
10X16_2	MidbrainDorsal	e15.5	2016-08-27	4	3500	500	Batch02-3 (A)	2016-08-11	13	Y	1,9	Mm	CD-1	10X16	0	4	49	G40	SI-3A-D1	Density gradient was used. Cell suspension filtered with 20um filters
10X16_3	MidbrainVentral	e15.5	2016-08-27	4	3500	500	Batch02-3 (A)	2016-08-11	13	Y	3,8	Mm	CD-1	10X16	1	4	50	G16	SI-3A-B6	Density gradient was used. Cell suspension filtered with 20um filters. Cell suspension had less cells than the other processed in parallel.
10X16_4	ForebrainDorsal	e15.5	2016-08-27	4	3500	500	Batch02-3 (A)	2016-08-11	13	Y	2,6	Mm	CD-1	10X16	0	5	51	G25	SI-3A-C9	Density gradient was used. Cell suspension filtered with 20um filters
10X16_5	ForebrainVentral	e15.5	2016-08-27	4	3500	500	Batch02-3 (A)	2016-08-11	13	Y	3,3	Mm	CD-1	10X16	0	3	52	G41	SI-3A-E1	Density gradient was used. Cell suspension filtered with 20um filters
10X17_2	Hindbrain	e16.5	2016-08-28	3	3500	500	Batch02-4 (A)	2016-08-11	13	Y	4,7	Mm	CD-1	10X17	0	0	53	G36	SI-3A-F10	Density gradient was used. Cell suspension filtered with 20um filters
10X17_3	Midbrain	e16.5	2016-08-28	3	3500	500	Batch02-4 (A)	2016-08-11	13	Y	4,3	Mm	CD-1	10X17	0	0	54	G42	SI-3A-F1	Density gradient was used. Cell suspension filtered with 20um filters
10X17_4	ForebrainDorsal	e16.5	2016-08-28	3	3500	500	Batch02-4 (A)	2016-08-11	13	Y	4,8	Mm	CD-1	10X17	0	0	55	G26	SI-3A-D9	Density gradient was used. Cell suspension filtered with 20um filters
10X17_5	ForebrainVentroLateral	e16.5	2016-08-28	3	3500	500	Batch02-4 (A)	2016-08-11	13	Y	5,8	Mm	CD-1	10X17	0	0	56	G17	SI-3A-C6	Density gradient was used. Cell suspension filtered with 20um filters
10X18_2	Hindbrain	e17.5	2016-08-29	3	3500	500	Batch02-5 (A)	2016-08-11	13	Y	9,0	Mm	CD-1	10X18	0	1	58	G18	SI-3A-D6	Embryos smaller than expected. Destity gradient was used. Cell suspension filterd with 30um filter.
10X18_3	Midbrain	e17.5	2016-08-29	3	3500	500	Batch02-5 (A)	2016-08-11	13	Y	4,9	Mm	CD-1	10X18	0	1	59	G43	SI-3A-G1	Embryos smaller than expected. Destity gradient was used. Cell suspension filterd with 30um filter.
10X18_4	ForebrainDorsal	e17.5	2016-08-29	3	3500	500	Batch02-5 (A)	2016-08-11	13	Y	9,0	Mm	CD-1	10X18	0	1	60	G19	SI-3A-E6	Embryos smaller than expected. Destity gradient was used. Cell suspension filterd with 30um filter.
10X18_5	ForebrainVentroLateral	e17.5	2016-08-29	3	3500	500	Batch02-5 (A)	2016-08-11	13	Y	4,7	Mm	CD-1	10X18	0	1	61	G44	SI-3A-H1	Embryos smaller than expected. Destity gradient was used. Cell suspension filterd with 30um filter.
10X21_2	Head	e8.0	2016-09-09	10	3500	600	Batch03C-0	2106-08-31	13	Y	10,1	Mm	CD-1	10X21	0	1	71	G34	SI-3A-D10	Digestion using TrypLE for 5min. Cell suspension filtered with 20um filter. Few doublets/aglomerates were present. Dnase 0.2%.
10X23_2	Head	e8.0	2016-09-10	8	3500	600	Batch03D-1	2016-09-01	13	Y	11,0	Mm	CD-1	10X23	0	2	76	G20	SI-3A-F6	Digestion using TrypLE. Cell suspension filtered with 20um filter. No density gradient was performed. Dnase 0.2% in the volume loaded.
10X23_3	Hindbrain	e9.0	2016-09-10	7	3500	600	Batch03C-1	2016-08-31	13	Y	9,9	Mm	CD-1	10X23	0	0	77	G45	SI-3A-A2	Digestion using TrypLE. Cell suspension filtered with 20um filter. No density gradient was performed. Dnase 0.2% in the volume loaded.
10X23_4	Midbrain	e9.0	2016-09-10	7	3500	500	Batch03C-1	2016-08-31	13	Y	7,9	Mm	CD-1	10X23	0	0	78	G46	SI-3A-B2	Digestion using TrypLE. Cell suspension filtered with 20um filter. No density gradient was performed. Dnase 0.2% in the volume loaded.
10X25_2	Hindbrain	e9.0	2016-09-11	7	3500	600	Batch03D-2	2016-09-01	13	Y	8,0	Mm	CD-1	10X25	0	1	84	G47	SI-3A-C2	Digestion using TrypLE for 6min. Cell suspension filtered with 20um filter. No density gradient was performed.
10X25_3	Midbrain	e9.0	2016-09-11	7	3500	600	Batch03D-2	2016-09-01	13	Y	9,5	Mm	CD-1	10X25	0	1	85	G48	SI-3A-D2	Digestion using TrypLE for 6min. Cell suspension filtered with 20um filter. No density gradient was performed.
10X25_4	Forebrain	e9.0	2016-09-11	7	3500	600	Batch03D-2	2016-09-01	13	Y	12,5	Mm	CD-1	10X25	0	0	86	G37	SI-3A-A1	Digestion using TrypLE for 6min. Cell suspension filtered with 20um filter. No density gradient was performed.
10X25_5	Forebrain	e10.0	2016-09-11	6	3500	600	Batch03C-2	2016-08-31	13	Y	10,0	Mm	CD-1	10X25	1	0	87	G21	SI-3A-G6	Digestion using TrypLE for 6min. Cell suspension filtered with 20um filter. No density gradient was performed.
10X25_6	Midbrain	e10.0	2016-09-11	6	3500	600	Batch03C-2	2016-08-31	13	Y	9,1	Mm	CD-1	10X25	1	1	88	G49	SI-3A-E2	Digestion using TrypLE for 6min. Cell suspension filtered with 20um filter. No density gradient was performed.
10X25_7	Hindbrain	e10.0	2016-09-11	6	3500	600	Batch03C-2	2016-08-31	13	Y	14,0	Mm	CD-1	10X25	1	1	89	G22	SI-3A-H6	Digestion using TrypLE for 6min. Cell suspension filtered with 20um filter. No density gradient was performed.
10X27_2	Hindbrain	e10.0	2016-09-12	7	3500	600	Batch03D-3	2016-09-01	13	Y	7,9	Mm	CD-1	10X27	0	2	94	G50	SI-3A-F2	Digestion using TrypLE for 6min. Cell suspension filtered with 20um filter. No density gradient was performed.
10X27_3	Midbrain	e10.0	2016-09-12	7	3500	600	Batch03D-3	2016-09-01	13	Y	10,7	Mm	CD-1	10X27	0	2	95	G51	SI-3A-G2	Digestion using TrypLE for 6min. Cell suspension filtered with 20um filter. No density gradient was performed.
10X27_7	Forebrain	e11.0	2016-09-12	5	3500	600	Batch03C-3	2016-08-31	13	Y	6,0	Mm	CD-1	10X27	0	1	99	G29	SI-3A-G9	Digestion using TrypLE for 6min. Cell suspension filtered with 20um filter. No density gradient was performed.
10X29_2	Hindbrain	e12.0	2016-09-13	4	3500	600	Batch03C-4	2016-08-31	13	Y	5,5	Mm	CD-1	10X29	0	1	104	G53	SI-3A-A3	Digestion using Papain kit. Density gradient was performed. Cell suspension was filtered with 20um filter.
10X29_3	Midbrain	e12.0	2016-09-13	4	3500	600	Batch03C-4	2016-08-31	13	Y	5,7	Mm	CD-1	10X29	0	5	105	G54	SI-3A-B3	Digestion using Papain kit. Density gradient was performed. Cell suspension was filtered with 20um filter.
10X30_4	ForebrainDorsal	e16.25	2016-09-17	3	3500	600	Batch03C-6	2016-08-31	13	Y	2,8	Mm	CD-1	10X30	0	2	111	G31	SI-3A-A10	Digestion using Papain kit. Density gradient was performed. Cell suspension was filtered with 30um filter.
10X30_5	ForebrainVentroLateral	e16.25	2016-09-17	3	3500	600	Batch03C-6	2016-08-31	13	Y	4,1	Mm	CD-1	10X30	0	2	112	G60	SI-3A-H3	Digestion using Papain kit. Density gradient was performed. Cell suspension was filtered with 30um filter.
10X31_5	ForebrainVentroLateral	e17.0	2016-09-18	3	3500	600	Batch03C-7	2016-08-31	13	Y	4,1	Mm	CD-1	10X31	0	3	117	G63	SI-3A-C4	Digestion using Papain kit. Density gradient was performed. Cell suspension was filtered with 30um filter.
10X32_2	ForebrainDorsal	e18.0	2016-09-19	2	3500	600	Batch03C-8	2016-08-31	13	Y	3,6	Mm	CD-1	10X32	0	3	119	G33	SI-3A-C10	Digestion using Papain kit. Density gradient was performed. Cell suspension was filtered with 30um filter.
10X32_3	Hindbrain	e18.0	2016-09-19	2	3500	600	Batch03C-8	2016-08-31	13	Y	3,6	Mm	CD-1	10X32	0	2	120	G55	SI-3A-C3	Digestion using Papain kit. Density gradient was performed. Cell suspension was filtered with 30um filter.
10X32_4	ForebrainVentroThalamic	e18.0	2016-09-19	2	3500	600	Batch03C-8	2016-08-31	13	Y	3,0	Mm	CD-1	10X32	0	0	121	G56	SI-3A-D3	Digestion using Papain kit. Density gradient was performed. Cell suspension was filtered with 30um filter.
10X32_5	Midbrain	e18.0	2016-09-19	2	3500	600	Batch03C-8	2016-08-31	13	Y	4,0	Mm	CD-1	10X32	0	2	122	G57	SI-3A-E3	Digestion using Papain kit. Density gradient was performed. Cell suspension was filtered with 30um filter.
10X32_6	ForebrainVentroLateral	e18.0	2016-09-19	2	3500	600	Batch03C-8	2016-08-31	13	Y	4,8	Mm	CD-1	10X32	0	4	123	G58	SI-3A-F3	Digestion using Papain kit. Density gradient was performed. Cell suspension was filtered with 30um filter.
10X37_2	All (No extraembryonal)	e7.0	2016-09-29	19	3500	500	Batch08E-1/2	2016-09-22	13	Y	9,9	Mm	CD-1	10X37	0	3	139	G65	SI-3A-A5	Embryos obtained from 2 litters. Cell suspension was filtered with 20um filters. No density gradient was performed. Dnase 2% in the volume loaded.
10X39_2	All (No extraembryonal)	e7.0	2016-09-30	18	3500	500	Batch09F-1/2	2016-09-23	13	Y	9,4	Mm	CD-1	10X39	0	4	145	G66	SI-3A-B5	Embryos obtained from 2 litters. Cell suspension was filtered with 20um filters. No density gradient was performed. Dnase 2% in the volume loaded.
10X39_3	All (No extraembryonal)	e7.0	2016-09-30	18	3500	500	Batch09F-1/2	2016-09-23	13	Y	10,5	Mm	CD-1	10X39	1	4	146	G67	SI-3A-C5	Embryos obtained from 2 litters. Cell suspension was filtered with 20um filters. No density gradient was performed. Dnase 2% in the volume loaded.
10X40_3	Hindbrain	e11.0	2016-10-03	5	3500	600	Batch08E-3	2016-09-22	13	Y	3,5	Mm	CD-1	10X40	0	3	147	G68	SI-3A-D5	Suspension filtered with 10um filters. Density gradient was performed.
10X40_4	Midbrain	e11.0	2016-10-03	5	3500	600	Batch08E-3	2016-09-22	13	Y	5,2	Mm	CD-1	10X40	0	3	148	G69	SI-3A-E5	Suspension filtered with 10um filters. Density gradient was performed.
10X40_5	Forebrain	e11.0	2016-10-03	5	3500	600	Batch08E-3	2016-09-22	13	Y	4,8	Mm	CD-1	10X40	0	2	149	G70	SI-3A-F5	Suspension filtered with 10um filters. Density gradient was performed.
10X40_6	Midbrain	e11.0	2016-10-03	4	3500	600	Batch08E-4	2016-09-22	13	Y	4,8	Mm	CD-1	10X40	1	3	150	G71	SI-3A-G5	Suspension filtered with 10um filters. Density gradient was performed.
10X41_3	Hindbrain	e12.0	2016-10-05	4	3500	600	Batch08F-3	2016-09-23	13	Y	3,8	Mm	CD-1	10X41	0	2	151	G72	SI-3A-H5	Suspension filtered with 20um filter. Density gradient performed
10X41_6	ForebrainVentral	e13.0	2016-10-05	4	3500	600	Batch08E-5	2016-09-22	13	Y	3,4	Mm	CD-1	10X41	0	4	154	G74	SI-3A-B6	Suspension filtered with 20um filter. Density gradient performed
10X42_3	Hindbrain	e14.0	2016-10-06	4	3500	600	Batch08E-6	2016-09-22	13	Y	4,2	Mm	CD-1	10X42	0	3	155	G75	SI-3A-C6	Suspension filtered with 20um filter. Density gradient performed
10X44_3	Hindbrain	e15.0	2016-10-08	4	3500	600	Batch08F-4	2016-09-23	13	Y	3,5	Mm	CD-1	10X44	0	4	160	G76	SI-3A-D6	Suspension filtered with 30um filter. Density gradient performed. 0.2% Dnase in the volume loaded.
10X45_2	Hindbrain	e18.0	2016-10-11	3	3500	600	Batch08F-5	2016-09-23	13	Y	3,5	Mm	CD-1	10X45	0	3	164	G82	SI-3A-B7	Suspension filtered with 30um filter. Density gradient performed. 0.04% BSA
10X45_4	ForebrainDorsal	e18.0	2016-10-11	3	3500	600	Batch08F-5	2016-09-23	13	Y	4,0	Mm	CD-1	10X45	0	4	166	G77	SI-3A-E6	Suspension filtered with 30um filter. Density gradient performed. 0.04% BSA
10X45_5	ForebrainVentroLateral	e18.0	2016-10-11	3	3500	600	Batch08F-5	2016-09-23	13	Y	3,8	Mm	CD-1	10X45	0	5	167	G78	SI-3A-F6	Suspension filtered with 30um filter. Density gradient performed. 0.04% BSA
10X45_6	ForebrainVentroThalamic	e18.0	2016-10-11	3	3500	600	Batch08F-5	2016-09-23	13	Y	5,1	Mm	CD-1	10X45	0	1	168	G81	SI-3A-A7	Suspension filtered with 30um filter. Density gradient performed. 0.04% BSA
10X58_5	Forebrain	e10.0	2016-11-10	6	3500	600	Batch11H-1	2016-10-31	13	Y	10,8	Mm	CD-1	10X58	0	3	248	G85	SI-3A-G2	Digestion using TrypLE for 6min. BSA 0.1%, Suspension filtered with 20um filter. 0.4% DNAse in the volume loaded.
10X59_3	Hindbrain	e11.0	2016-11-12	4	3500	600	Batch10G-2	2016-11-01	13	Y	3,1	Mm	CD-1	10X59	0	4	250	G86	SI-3A-H2	Embryos seemed older than expected. Difestion using Papain. Density gradient perfromed. Suspension filtered with 20um filter. 0.1% Dnase in the volume loaded.
10X59_5	ForebrainDorsal	e12.0	2016-11-12	5	3500	600	Batch11H-2	2016-10-31	13	Y	9,7	Mm	CD-1	10X59	0	6	252	G87	SI-3A-A3	Digestion using Papain. Density gradient perfromed. Suspension filtered with 20um filter. 0.6% Dnase in the volume loaded.
10X59_7	ForebrainVentral	e12.0	2016-11-12	5	3500	600	Batch11H-2	2016-10-31	13	Y	6,3	Mm	CD-1	10X59	0	5	254	G89	SI-3A-C3	Digestion using Papain. Density gradient perfromed. Suspension filtered with 20um filter. 0.3% Dnase in the volume loaded.
10X60_2	Hindbrain	e13.0	2016-11-13	4	3500	600	Batch11H-3	2016-10-31	13	Y	3,6	Mm	CD-1	10X60	0	5	255	G90	SI-3A-D3	Digestion using Papain. Density gradient perfromed. Suspension filtered with 20um filter. 0.1% Dnase in the volume loaded.
10X60_3	Hindbrain	e13.0	2016-11-13	4	3500	600	Batch11H-3	2016-10-31	13	Y	4,9	Mm	CD-1	10X60	1	5	256	G91	SI-3A-E3	Digestion using Papain. Density gradient perfromed. Suspension filtered with 20um filter. 0.1% Dnase in the volume loaded.
10X61_5	Hindbrain	e14.0	2016-11-14	4	3500	600	Batch11H-4	2016-10-31	13	Y	3,7	Mm	CD-1	10X61	0	6	260	G92	SI-3A-F3	Digestion using Papain. Density gradient perfromed for 7min at 94rcf. Suspension filtered with 20um filter.
10X62_3	Midbrain	e14.0	2016-11-14	4	3500	600	Batch11H-4	2016-10-31	13	Y	3,5	Mm	CD-1	10X62	0	6	261	G93	SI-3A-G3	Digestion using Papain. Density gradient perfromed for 7min at 94rcf. Suspension filtered with 20um filter.
10X64_3	ForebrainDorsal	e15.0	2016-11-15	3	3500	600	Batch11H-5	2016-10-31	13	Y	3,5	Mm	CD-1	10X64	0	7	266	G94	SI-3A-H3	Digestion using Papain. Density gradient perfromed for 7min at 94rcf. Suspension filtered with 20um filter.
10X66_3	Midbrain	e16.0	2016-11-16	3	3500	600	Batch11H-6	2016-10-31	13	Y	3,2	Mm	CD-1	10X66	0	3	273	G96	SI-3A-B4	Digestion using Papain and 5% Dnase. Density gradient perfromed for 7min at 94rcf. Suspension filtered with 30um filter.
10X66_4	Hindbrain	e16.0	2016-11-16	3	3500	600	Batch11H-6	2016-10-31	13	Y	7,7	Mm	CD-1	10X66	0	4	274	G97	SI-3A-C4	Digestion using Papain and 5% Dnase. Density gradient perfromed for 7min at 94rcf. Suspension filtered with 30um filter.
10X68_3	ForebrainVentroThalamic	e16.0	2016-11-17	3	3500	600	Batch10G-3	2016-11-01	13	Y	8,0	Mm	CD-1	10X68	0	2	278	G98	SI-3A-D4	Digestion using Papain and 5% Dnase. Density gradient perfromed for 7min at 94rcf. Suspension filtered with 30um filter.
10X68_4	ForebrainVentroThalamic	e17.0	2016-11-17	3	3500	600	Batch11H-7	2016-10-31	13	Y	8,2	Mm	CD-1	10X68	1	2	279	G99	SI-3A-E4	Digestion using Papain and 5% Dnase. Density gradient perfromed for 7min at 94rcf. Suspension filtered with 30um filter.
10X68_6	Hindbrain	e17.0	2016-11-17	3	3500	600	Batch11H-7	2016-10-31	13	Y	7,7	Mm	CD-1	10X68	0	5	281	G101	SI-3A-G4	Digestion using Papain and 5% Dnase. Density gradient perfromed for 7min at 94rcf. Suspension filtered with 30um filter. 700bp peak in the bioanalyzer
10X69_4	ForebrainVentroThalamic	e16.0	2016-11-17	3	3500	600	Batch10G-3	2016-11-01	13	Y	7,2	Mm	CD-1	10X69	0	3	283	G102	SI-3A-H4	Digestion using Papain and 5% Dnase. Density gradient perfromed for 7min at 94rcf. Suspension filtered with 30um filter.
10X70_3	ForebrainVentroThalamic	e17.0	2016-11-23	3	3500	600	Batch12I-1	2016-11-06	13	Y	4,8	Mm	CD-1	10X70	0	4	285	G103	SI-3A-A5	Digestion using Papain and 5% Dnase. Density gradient perfromed for 7min at 94rcf. Suspension filtered with 30um filter.
10X70_4	Midbrain	e18.0	2016-11-23	3	3500	600	Batch13J-1	2016-11-07	13	Y	7,0	Mm	CD-1	10X70	0	4	286	G104	SI-3A-B5	Digestion using Papain and 5% Dnase. Density gradient perfromed for 7min at 94rcf. Suspension filtered with 30um filter.
10X70_5	ForebrainDorsal	e17.0	2016-11-23	3	3500	600	Batch12I-1	2016-11-06	13	Y	7,0	Mm	CD-1	10X70	0	5	287	G105	SI-3A-C5	Digestion using Papain and 5% Dnase. Density gradient perfromed for 7min at 94rcf. Suspension filtered with 30um filter.
10X70_6	ForebrainVentroThalamic	e17.0	2016-11-23	3	3500	600	Batch12I-1	2016-11-06	13	Y	9,6	Mm	CD-1	10X70	1	4	288	G106	SI-3A-D5	Digestion using Papain and 5% Dnase. Density gradient perfromed for 7min at 94rcf. Suspension filtered with 30um filter.
10X70_7	Midbrain	e18.0	2016-11-23	3	3500	600	Batch13J-1	2016-11-07	13	Y	4,8	Mm	CD-1	10X70	1	4	289	G107	SI-3A-E5	Very few cells retrieved. Digestion using Papain and 5% Dnase. Density gradient perfromed for 7min at 94rcf. Suspension filtered with 30um filter.
10X71_3	ForebrainDorsal	e12.0	2016-11-27	3	3500	600	Batch14K-1	2016-11-15	13	Y	6,0	Mm	CD-1	10X71	0	8	291	G109	SI-3A-G5	Digestion using Papain and 5% Dnase. Density gradient perfromed for 7min at 94rcf. Suspension filtered with 20um filter. 0.2% Dnase in the volume loaded.
10X71_4	ForebrainVentral	e12.0	2016-11-27	3	3500	600	Batch14K-1	2016-11-15	13	Y	3,7	Mm	CD-1	10X71	0	6	292	G110	SI-3A-H5	Digestion using Papain and 5% Dnase. Density gradient perfromed for 7min at 94rcf. Suspension filtered with 20um filter. 0.2% Dnase in the volume loaded.
10X71_7	ForebrainVentral	e12.0	2016-11-27	3	3500	600	Batch14K-1	2016-11-15	13	Y	4,5	Mm	CD-1	10X71	1	6	295	G113	SI-3A-E6	Digestion using Papain and 5% Dnase. Density gradient perfromed for 7min at 94rcf. Suspension filtered with 20um filter. 0.2% Dnase in the volume loaded.
10X72_3	Forebrain	e10.0	2016-11-27	6	3500	600	Batch15L-1	2016-11-17	13	Y	14,0	Mm	CD-1	10X72	0	5	296	G114	SI-3A-F6	No density gradient was used.
10X73_3	ForebrainDorsal	e15.0	2016-11-30	3	3500	600	Batch14K-2	2016-11-15	13	Y	3,4	Mm	CD-1	10X73	0	9	297	G115	SI-3A-A7	Digestion using Papain and 5% Dnase. Density gradient perfromed for 7min at 94rcf. Suspension filtered with 30um filter. 2% Dnase in the volume loaded.
10X73_5	Midbrain	e15.0	2016-11-30	3	3500	600	Batch14K-2	2016-11-15	13	Y	3,0	Mm	CD-1	10X73	0	7	299	G117	SI-3A-C7	Digestion using Papain and 5% Dnase. Density gradient perfromed for 7min at 94rcf. Suspension filtered with 30um filter. 2% Dnase in the volume loaded.
10X73_6	Hindbrain	e15.0	2016-11-30	3	3500	600	Batch14K-2	2016-11-15	13	Y	6,0	Mm	CD-1	10X73	0	7	300	G118	SI-3A-D7	Digestion using Papain and 5% Dnase. Density gradient perfromed for 7min at 94rcf. Suspension filtered with 30um filter. 2% Dnase in the volume loaded.
10X74_4	ForebrainDorsal	e15.0	2016-11-30	3	3500	600	Batch14K-2	2016-11-15	13	Y	3,1	Mm	CD-1	10X74	0	10	301	G119	SI-3A-E7	Digestion using Papain and 5% Dnase. Density gradient perfromed for 7min at 94rcf. Suspension filtered with 30um filter. 2% Dnase in the volume loaded.
